# Glacial history and landscape features shape the hierarchical population genetic structure of woodland caribou (*Rangifer tarandus caribou*) in western Canada

**DOI:** 10.1101/2025.10.15.682449

**Authors:** Samuel Deakin, Anita Michalak, Maria Cavedon, Charlotte Bourbon, Margaret M. Hughes, Lalenia Neufeld, Agnès Pelletier, Jean Polfus, Helen Schwantje, Robin Steenweg, Caeley Thacker, Madeline Trottier, Marco Musiani, Jocelyn Poissant

**Affiliations:** Faculty of Veterinary Medicine, University of Calgary, Calgary, AB T2N 1N4, Canada; Department of Biological Sciences, University of Calgary, Calgary, AB T2N 1N4, Canada; Jasper National Park of Canada, Parks Canada, Jasper, Canada; British Columbia Ministry of Water, Land, and Resource Stewardship, Terrestrial Species Recovery Branch, Prince George, BC, Canada; Canadian Wildlife Service – Pacific Region, Environment and Climate Change Canada, Kelowna, BC V1V 1V9, Canada; Department of Biology, University of British Columbia, Kelowna, BC, Canada; (emeritus) Wildlife and Habitat Branch, Ministry of Water, Lands, and Natural Resource Stewardship, Government of British Columbia, Nanaimo, BC, V9T 6JT, Canada; Wildlife and Habitat Branch, Ministry of Water, Lands, and Natural Resource Stewardship, Government of British Columbia, Nanaimo, BC, V9T 6JT, Canada; Dipartimento Scienze Biologiche Geologiche Ambientali, Università di Bologna, Bologna, Italia

**Keywords:** conservation genomics, population structure, genetic differentiation, glacial history, evolutionarily significant units, endangered species

## Abstract

Caribou, listed as a species at risk across Canada, have experienced a wide range of evolutionary and selective pressures at multiple scales, from large-scale range shifts and recolonisations driven by glacial cycles to more localized contemporary habitat degradation and fragmentation. Given these multi-scale evolutionary forces, genetic variation and diversity are expected to be hierarchically structured. Characterising hierarchical population structure is crucial to understanding a species’ evolutionary history and informing effective conservation and management strategies. In this study, we analysed genomic diversity and variation in woodland caribou (*Rangifer tarandus caribou*) across western Canada using genotypes from ∼33,000 Single Nucleotide Polymorphism (SNP) loci from 759 geo-referenced individuals spanning 45 pre-defined subpopulations. We employed genetic clustering methods and measures of genetic differentiation to characterize hierarchical population structure in the region and tested for latitudinal changes in heterozygosity resulting from post-glacial recolonisation and hybridisation. Our results confirm that woodland caribou genetic diversity and differentiation occur at multiple hierarchical levels, reflecting post-glacial recolonisation patterns and landscape heterogeneity. Notably, the major genetic clusters identified in our study do not align with current conservation units for the species in this region. We also observe elevated heterozygosity in the mid-latitudes of the sampled range, indicative of hybridisation following secondary contact during post-glacial recolonisation. These findings underscore the need to consider and include genetic diversity at all hierarchical levels in conservation planning, as wide-ranging species often experience diverse and complex evolutionary histories and pressures.
