## Supplemental Materials 3 for "Glacial history and landscape features shape the hierarchical population genetic structure of woodland caribou (*Rangifer tarandus caribou*) in western Canada"

Level 4
Subpopulation	Ho	HoSD	He	HeSD	FIS
JNP South (BZ,ML,BNP)	0.35	0.20	0.34	0.16	-0.01
HR RPC ALP NL NC BR WGS SK	0.39	0.11	0.40	0.11	0.03
GR CN CS	0.36	0.16	0.35	0.15	0.00
TQ CK PS SK	0.34	0.17	0.36	0.14	0.08
KZ KS QI NA	0.39	0.12	0.39	0.11	0.01
NE Eastern Slopes	0.39	0.11	0.40	0.11	0.02
JNP North (TQ)	0.36	0.17	0.35	0.15	-0.01
WO	0.39	0.14	0.38	0.12	0.01
CH	0.39	0.14	0.39	0.12	0.01
LR LK HO TS FR	0.39	0.15	0.39	0.12	0.01
TW	0.35	0.18	0.34	0.16	-0.01
Boreal	0.39	0.12	0.40	0.11	0.03
II	0.33	0.17	0.33	0.17	0.00
AT CA	0.38	0.16	0.37	0.14	0.01
TK	0.38	0.28	0.31	0.18	-0.07
Level 5
Subpopulation	Ho	HoSD	He	HeSD	FIS
JNP South (BZ,TQ,BNP)	0.35	0.20	0.34	0.16	-0.01
RPC	0.40	0.20	0.37	0.14	-0.03
HR	0.39	0.13	0.39	0.11	0.01
CN	0.36	0.16	0.35	0.15	0.00
TQ CN SK	0.37	0.30	0.31	0.18	0.01
KZ KS	0.39	0.15	0.38	0.13	0.00
PM GH FI	0.40	0.12	0.40	0.11	0.01
CN GH	0.36	0.28	0.31	0.18	-0.03
ALP	0.39	0.19	0.36	0.14	-0.03
JNP North (TQ)	0.36	0.17	0.35	0.15	-0.01
QI NA HR	0.39	0.13	0.39	0.12	0.01
WO	0.39	0.14	0.38	0.12	0.01
CH	0.39	0.14	0.39	0.12	0.01
HO TS FR	0.39	0.17	0.38	0.13	0.01
TW	0.35	0.18	0.34	0.16	-0.01
MU	0.39	0.14	0.39	0.12	0.01
LR FR CH	0.40	0.15	0.39	0.12	0.02
CL MX SS WFN HR	0.39	0.13	0.39	0.12	0.01
CC	0.39	0.16	0.38	0.13	0.01
NC	0.39	0.16	0.38	0.13	0.00
PS	0.29	0.36	0.20	0.21	-0.10
WGS	0.36	0.17	0.36	0.14	0.03
II	0.33	0.17	0.33	0.17	0.00
LR LK	0.39	0.20	0.37	0.14	0.00
AT	0.38	0.17	0.37	0.14	0.00
TE	0.38	0.28	0.31	0.18	-0.07
CA	0.38	0.25	0.33	0.17	-0.02
CK	0.33	0.24	0.31	0.18	0.00
CS	0.32	0.34	0.25	0.21	0.04
BR	0.37	0.22	0.35	0.15	0.02
Level 6
Subpopulation	Ho	HoSD	He	HeSD	FIS
JNP South (BZ,TQ,BNP)	0.35	0.20	0.34	0.16	-0.01
RPC	0.40	0.20	0.37	0.14	-0.03
HR	0.39	0.13	0.39	0.11	0.01
CN	0.36	0.16	0.35	0.15	0.00
TQ CN SK	0.37	0.30	0.31	0.18	0.01
KZ KS	0.39	0.15	0.38	0.13	0.00
PM GH FI	0.40	0.12	0.40	0.11	0.01
CN GH	0.36	0.28	0.31	0.18	-0.03
ALP	0.39	0.19	0.36	0.14	-0.03
JNP North (TQ)	0.36	0.17	0.35	0.15	-0.01
QI NA HR	0.39	0.13	0.39	0.12	0.01
WO	0.39	0.14	0.38	0.12	0.01
CH	0.39	0.14	0.39	0.12	0.01
HO TS FR	0.39	0.17	0.38	0.13	0.01
TW	0.35	0.18	0.34	0.16	-0.01
MU	0.39	0.14	0.39	0.12	0.01
CH FR	0.40	0.26	0.35	0.15	0.00
FR GA	0.39	0.23	0.36	0.15	0.00
MX SS	0.39	0.14	0.39	0.12	0.01
CC	0.39	0.16	0.38	0.13	0.01
GA MU	0.40	0.30	0.33	0.17	-0.01
NC	0.39	0.16	0.38	0.13	0.00
PS	0.29	0.36	0.20	0.21	-0.10
WGS	0.36	0.17	0.36	0.14	0.03
II	0.33	0.17	0.33	0.17	0.00
LR LK	0.39	0.20	0.37	0.14	0.00
AT	0.38	0.17	0.37	0.14	0.00
TE	0.38	0.28	0.31	0.18	-0.07
LR	0.38	0.49	0.19	0.24	0.00
CA	0.38	0.25	0.33	0.17	-0.02
CL	0.40	0.20	0.37	0.14	0.00
WFN	0.39	0.25	0.34	0.16	-0.02
KZ	0.40	0.30	0.33	0.17	0.00
CK	0.33	0.24	0.31	0.18	0.00
CS	0.32	0.34	0.25	0.21	0.04
BR	0.37	0.22	0.35	0.15	0.02
Level 7
Subpopulation	Ho	HoSD	He	HeSD	FIS
JNP South (BZ,TQ,BNP)	0.35	0.20	0.34	0.16	-0.01
RPC	0.40	0.20	0.37	0.14	-0.03
HR	0.39	0.13	0.39	0.11	0.01
CN	0.36	0.16	0.35	0.15	0.00
TQ CN SK	0.37	0.30	0.31	0.18	0.01
KZ KS	0.39	0.15	0.38	0.13	0.00
PM GH FI	0.40	0.12	0.40	0.11	0.01
CN GH	0.36	0.28	0.31	0.18	-0.03
ALP	0.39	0.19	0.36	0.14	-0.03
JNP North (TQ)	0.36	0.17	0.35	0.15	-0.01
QI NA HR	0.39	0.13	0.39	0.12	0.01
WO	0.39	0.14	0.38	0.12	0.01
Chase	0.39	0.14	0.39	0.12	0.01
HO TS FR	0.39	0.17	0.38	0.13	0.01
TW	0.35	0.18	0.34	0.16	-0.01
MU	0.39	0.14	0.39	0.12	0.01
CH FR	0.40	0.26	0.35	0.15	0.00
GT	0.39	0.30	0.32	0.18	-0.01
MX SS	0.39	0.14	0.39	0.12	0.01
CC	0.39	0.16	0.38	0.13	0.01
GA MU	0.40	0.30	0.33	0.17	-0.01
FR	0.40	0.30	0.33	0.17	0.00
NC	0.39	0.16	0.38	0.13	0.00
PS	0.29	0.36	0.20	0.21	-0.10
WGS	0.36	0.17	0.36	0.14	0.03
II	0.33	0.17	0.33	0.17	0.00
LR LK	0.39	0.20	0.37	0.14	0.00
AT	0.38	0.17	0.37	0.14	0.00
TE	0.38	0.28	0.31	0.18	-0.07
LR	0.38	0.49	0.19	0.24	0.00
CA	0.38	0.25	0.33	0.17	-0.02
CL	0.40	0.20	0.37	0.14	0.00
WFN	0.39	0.25	0.34	0.16	-0.02
KZ	0.40	0.30	0.33	0.17	0.00
CK	0.33	0.24	0.31	0.18	0.00
CS	0.32	0.34	0.25	0.21	0.04
BR	0.37	0.22	0.35	0.15	0.02
